# Wiz regulates clustered protocadherin genes by restricting CTCF/cohesin loop extrusion in a genomic-distance biased manner

**DOI:** 10.64898/2026.03.02.708952

**Authors:** Tianjie Li, Jingwei Li, Leyang Wang, Haiyan Huang, Qiang Wu

## Abstract

Zinc finger (ZF) proteins (ZFPs) constitute the largest family of transcription factors in mammals; however, their regulatory mechanism remains largely elusive. Here we propose COP (C2H2-ZFP occupancy predictor), a deep learning framework that integrates DNA sequence information with protein primary and secondary features to systematically predict ZFP genomic enrichments. Applying COP to the mouse clustered protocadherin (*cPcdh*) gene locus, we identified dozens of C2H2-ZFPs potentially involved in CTCF-mediated gene regulation with Wiz having the highest number of 12 ZFs. We confirmed Wiz enrichments at all of the CBS (CTCF-binding site) elements across the *Pcdh* clusters by Myc-tagging the endogenous *Wiz* gene. Genetic experiments revealed significant increases of expression levels of the *cPcdh* genes upon *Wiz* deletion in both neuronal cells *in vitro* and in mouse brain *in vivo*. Finally, integrated ChIP-seq, RNA-seq, and 4C-seq analyses demonstrated that Wiz regulates CTCF/cohesin occupancy and long-range enhancer-promoter contacts in a genomic-distance biased manner. Together, these findings have interesting implications regarding molecular mechanism of C2H2-ZFPs in *cPcdh* gene regulation.
