## Supplementary Table S1 for "Wiz regulates clustered protocadherin genes by restricting CTCF/cohesin loop extrusion in a genomic-distance biased manner"

### Sheet: CTCF_CSE_summary_with_info
S1 Table. Oligonucleotides used in this study.
Oligonucleotides for generation of the single-cell clone with Wiz endogenously Myc-tagged at C-terminus
Oligo name	Sequence (5’-3’)
sgRNA1 Wiz-Myc F	accgACAGCTGCTGTCTGTGCCTG
sgRNA1 Wiz-Myc R	aaacCAGGCACAGACAGCAGCTGT
Wiz-Myc donor F	GAGATGGCTGTCCGTTGGAA
Wiz-Myc donor R	TTGATGGGGCAAGAGGGAAC
Wiz-Myc SDM F	GAACAAAAACTCATCTCAGAAGAGGATCTGTAACACACAGCATTCCAGAT
Wiz-Myc SDM R	CAGATCCTCTTCTGAGATGAGTTTTTGTTCGGGTGCCTCTACAGCTGCTG
Wiz-Myc Genotype F	GGCACCCGAACAAAAACTCATC
Wiz-Myc Genotype R	GTGGCATGTTGTGGTCGTTT
Oligonucleotides for generation of ΔWiz single-cell clones
Oligo name	Sequence (5’-3’)
sgRNA2 ΔWiz F	accgTTGGGAGGTGGAGGTCTCAC
sgRNA2 ΔWiz R	aaacGTGAGACCTCCACCTCCCAA
sgRNA3 ΔWiz F	accgGAAGTGGCATTTCTGGTAAG
sgRNA3 ΔWiz R	aaacCTTACCAGAAATGCCACTTC
sgRNA2 Genotype F	CCTCAGGTTTCTAAAGCCCCT
sgRNA2 Genotype R	TAAGTCCCAACAACCTCTGCC
sgRNA3 Genotype F	GGACAGTGTGAGCTAGCCTT
sgRNA3 Genotype R	CTCGCTCCCAGTAGAGGTGA
Oligonucleotides for generation of Wiz conditional knockout mice
Oligo name	Sequence (5’-3’)
sgRNA4 Wiz-floxed F	accgTTCAGCTGGATTTATACTGG
sgRNA4 Wiz-floxed R	aaacCCAGTATAAATCCAGCTGAA
sgRNA5 Wiz-floxed F	accgTACCTCTAGTTAGAGCACAC
sgRNA5 Wiz-floxed R	aaacGTGTGCTCTAACTAGAGGTA
sgRNA4 HA1 F	aaaacgacggccagtgaattcGCTGTAAATGCCGTACCCACTC
sgRNA4 HA1 R	GCATACATTATACGAAGTTATGGGCCAACAGAATTCGATATCCTGCAGGGACTAACAGAAGAACGCGTTGTGGTATAAATCCAGCTGAATTACATAA
sgRNA4 HA2 F	ATAACTTCGTATAATGTATGCTATACGAAGTTATCACGTACTCAGACAATGCGATTGGTGGCAATCTTCTTGTCT
sgRNA4 HA2 R	gaccatgattacgccaagcttTATACTTATGTGCGTGCGTGCA
sgRNA5 HA1 F	aaaacgacggccagtgaattcATGCCTGACTTCCCTTCTGCT
sgRNA5 HA1 R	ATAACTTCGTATAGCATACATTATACGAAGTTATATGTTCTTGCGCAAGGTCAGTTGGAGCACACTGGGTAGTTCACAG
sgRNA5 HA2 F	ATGTATGCTATACGAAGTTATTGTGGGCCCAGATCTGGATCCCTTAAGTCGTGCAGGACGTGACAAATCTAACTAGAGGTAGACCTCTGGAA
sgRNA5 HA2 R	CTCTCAATGCCTGGGAGTCA
sgRNA4 Genotype F	TGAGTGTGCTCTGATATGGTGGTG
sgRNA4 Genotype R	ATCGCATTGTCTGAGTACGTG
sgRNA5 Genotype F	TGTCTACCACTTACCCCACACTCTAGC
sgRNA5 Genotype R	GCTCTCTTAGAACTCATGGCCCAAG
Universal gRNAR	GCACCGACTCGGTGCCACTT
Single-stranded oligonucleotides and biotinylated primers for QHR-4C
Oligo name	Sequence (5’-3’)
VP-BC Biotin	5’ biotin-AACTATGCTCAGGGCCTCTGG
VP-D Biotin	5’ biotin-TCCCTGCCAGCTGAGCTAAG
VP-E Biotin	5’ biotin-TTAGAGGACACGCTGCCGTC
Adapter-U	GACGTGTGCTCTTCCGATCTGNNNNNNNN-NH2
Adapter-L	P-CAGATCGGAAGAGCACACGTC-NH2
VP-BC P5	AATGATACGGCGACCACCGAGATCTACACTCTTTCCCTACACGACGCTCTTCCGATCTACTCGAGGCTTATGGGCCTTACAGATC
VP-D P5	AATGATACGGCGACCACCGAGATCTACACTCTTTCCCTACACGACGCTCTTCCGATCTGACTACAGCAGGCAGCAGCTGATC
VP-E P5	AATGATACGGCGACCACCGAGATCTACACTCTTTCCCTACACGACGCTCTTCCGATCTAGTACCAGATTCTGAACCCGACAGATC
i5 & i7 index primers for Illumina sequencing
Primer name	Sequence (5’-3’)
P501	AATGATACGGCGACCACCGAGATCTACACTATAGCCTACACTCTTTCCCTACACGACGCTCTTCCGATCT
P502	AATGATACGGCGACCACCGAGATCTACACATAGAGGCACACTCTTTCCCTACACGACGCTCTTCCGATCT
P503	AATGATACGGCGACCACCGAGATCTACACCCTATCCTACACTCTTTCCCTACACGACGCTCTTCCGATCT
P504	AATGATACGGCGACCACCGAGATCTACACGGCTCTGAACACTCTTTCCCTACACGACGCTCTTCCGATCT
P505	AATGATACGGCGACCACCGAGATCTACACAGGCGAAGACACTCTTTCCCTACACGACGCTCTTCCGATCT
P506	AATGATACGGCGACCACCGAGATCTACACTAATCTTAACACTCTTTCCCTACACGACGCTCTTCCGATCT
P507	AATGATACGGCGACCACCGAGATCTACACCAGGACGTACACTCTTTCCCTACACGACGCTCTTCCGATCT
P508	AATGATACGGCGACCACCGAGATCTACACGTACTGACACACTCTTTCCCTACACGACGCTCTTCCGATCT
P509	AATGATACGGCGACCACCGAGATCTACACGACCTGTAACACTCTTTCCCTACACGACGCTCTTCCGATCT
P510	AATGATACGGCGACCACCGAGATCTACACATGTAACTACACTCTTTCCCTACACGACGCTCTTCCGATCT
P511	AATGATACGGCGACCACCGAGATCTACACGTTTCAGAACACTCTTTCCCTACACGACGCTCTTCCGATCT
P512	AATGATACGGCGACCACCGAGATCTACACCACAGGATACACTCTTTCCCTACACGACGCTCTTCCGATCT
P513	AATGATACGGCGACCACCGAGATCTACACTAGCTGCCACACTCTTTCCCTACACGACGCTCTTCCGATCT
P514	AATGATACGGCGACCACCGAGATCTACACAGCGAATGACACTCTTTCCCTACACGACGCTCTTCCGATCT
P515	AATGATACGGCGACCACCGAGATCTACACTATGCTGCACACTCTTTCCCTACACGACGCTCTTCCGATCT
P516	AATGATACGGCGACCACCGAGATCTACACAGAAGACTACACTCTTTCCCTACACGACGCTCTTCCGATCT
P701	CAAGCAGAAGACGGCATACGAGATCGAGTAATGTGACTGGAGTTCAGACGTGTGCTCTTCCGATC
P702	CAAGCAGAAGACGGCATACGAGATTCTCCGGAGTGACTGGAGTTCAGACGTGTGCTCTTCCGATC
P703	CAAGCAGAAGACGGCATACGAGATAATGAGCGGTGACTGGAGTTCAGACGTGTGCTCTTCCGATC
P704	CAAGCAGAAGACGGCATACGAGATGGAATCTCGTGACTGGAGTTCAGACGTGTGCTCTTCCGATC
P705	CAAGCAGAAGACGGCATACGAGATTTCTGAATGTGACTGGAGTTCAGACGTGTGCTCTTCCGATC
P706	CAAGCAGAAGACGGCATACGAGATACGAATTCGTGACTGGAGTTCAGACGTGTGCTCTTCCGATC
P707	CAAGCAGAAGACGGCATACGAGATAGCTTCAGGTGACTGGAGTTCAGACGTGTGCTCTTCCGATC
P708	CAAGCAGAAGACGGCATACGAGATGCGCATTAGTGACTGGAGTTCAGACGTGTGCTCTTCCGATC
P709	CAAGCAGAAGACGGCATACGAGATCATAGCCGGTGACTGGAGTTCAGACGTGTGCTCTTCCGATC
P710	CAAGCAGAAGACGGCATACGAGATTTCGCGGAGTGACTGGAGTTCAGACGTGTGCTCTTCCGATC
P711	CAAGCAGAAGACGGCATACGAGATGCGCGAGAGTGACTGGAGTTCAGACGTGTGCTCTTCCGATC
P712	CAAGCAGAAGACGGCATACGAGATCTATCGCTGTGACTGGAGTTCAGACGTGTGCTCTTCCGATC
P713	CAAGCAGAAGACGGCATACGAGATCCTACACGGTGACTGGAGTTCAGACGTGTGCTCTTCCGATC
P714	CAAGCAGAAGACGGCATACGAGATGTAGTGTCGTGACTGGAGTTCAGACGTGTGCTCTTCCGATC
P715	CAAGCAGAAGACGGCATACGAGATTGTATGCAGTGACTGGAGTTCAGACGTGTGCTCTTCCGATC
P716	CAAGCAGAAGACGGCATACGAGATCCAGACTGGTGACTGGAGTTCAGACGTGTGCTCTTCCGATC
P717	CAAGCAGAAGACGGCATACGAGATAGGTGCCAGTGACTGGAGTTCAGACGTGTGCTCTTCCGATC
P718	CAAGCAGAAGACGGCATACGAGATTCACCTTGGTGACTGGAGTTCAGACGTGTGCTCTTCCGATC
P719	CAAGCAGAAGACGGCATACGAGATGTATCTTTGTGACTGGAGTTCAGACGTGTGCTCTTCCGATC
P720	CAAGCAGAAGACGGCATACGAGATCAGCTCCAGTGACTGGAGTTCAGACGTGTGCTCTTCCGATC
P721	CAAGCAGAAGACGGCATACGAGATTCGCCTTAGTGACTGGAGTTCAGACGTGTGCTCTTCCGATC
P722	CAAGCAGAAGACGGCATACGAGATCTAGTACGGTGACTGGAGTTCAGACGTGTGCTCTTCCGATC
P723	CAAGCAGAAGACGGCATACGAGATAGCGTAGCGTGACTGGAGTTCAGACGTGTGCTCTTCCGATC
P724	CAAGCAGAAGACGGCATACGAGATGAGCCTCGGTGACTGGAGTTCAGACGTGTGCTCTTCCGATC
