## Supplementary Table S3 for "Wiz regulates clustered protocadherin genes by restricting CTCF/cohesin loop extrusion in a genomic-distance biased manner"

### Sheet: CTCF_CSE_summary_with_info
S3 Table. COP prediction of C2H2-ZFPs' occupancy at the pCBS elements of the Pcdh clusters.
C2H2-ZFP gene	Number of C2H2 ZFs	Occupied count	Unoccupied count
Arid2	1	54	0
Foxp1	1	54	0
Foxp2	1	54	0
Rbm10	1	54	0
Znf608	1	54	0
Zbtb5	2	54	0
Klf10	3	54	0
Klf12	3	54	0
Klf13	3	54	0
Klf3	3	54	0
Klf6	3	54	0
Klf7	3	54	0
Sp1	3	54	0
Zbtb7c	4	54	0
Zic5	4	54	0
Bcl6b	5	54	0
Gli2	5	54	0
Gli3	5	54	0
Tshz2	5	54	0
Zbtb20	5	54	0
Zic2	5	54	0
Zic3	5	54	0
Zic4	5	54	0
Bcl6	6	54	0
Ikzf1	6	54	0
Ikzf2	6	54	0
Mtf1	6	54	0
Znf131	6	54	0
Znf532	6	54	0
Znf143	7	54	0
Znf76	7	54	0
Pogz	9	54	0
Ctcf	11	54	0
Wiz	11	54	0
Klf11	3	53	1
Klf8	3	53	1
Znf316	15	53	1
Cbll1	1	52	2
Zbtb33	3	52	2
Prdm1	4	52	2
Zfpm1	4	52	2
Maz	6	52	2
Znf48	12	52	2
Sall2	8	51	3
Sall3	10	51	3
Znf697	11	51	3
Prdm6	4	50	4
Znf280c	5	50	4
Znf692	5	50	4
Znf579	8	50	4
Znf526	13	50	4
Trerf1	3	49	5
Znf629	19	49	5
Znf865	20	49	5
Sp4	3	48	6
Znf687	10	48	6
Znf329	12	48	6
Znf467	12	48	6
Snai2	5	47	7
Ikzf4	6	47	7
Znf787	7	47	7
Znf366	11	47	7
Znf775	11	47	7
Znf740	3	46	8
Zscan10	14	46	8
Znf668	16	46	8
Sp3	3	45	9
Snai1	4	45	9
Znf8	7	45	9
Znf516	10	45	9
Fiz1	11	45	9
Egr2	3	44	10
Insm1	5	44	10
Zfp57	5	44	10
E4f1	9	44	10
Znf536	9	44	10
Zscan2	14	44	10
Znf628	16	44	10
Rbm5	1	43	11
Sp2	3	43	11
Zeb1	7	43	11
Zbtb24	8	43	11
Znf768	10	43	11
Prdm15	15	43	11
Znf541	5	42	12
Insm2	5	41	13
Fezf1	6	41	13
Znf575	6	41	13
Sall4	8	41	13
Zfp69	9	41	13
Repin1	15	41	13
Znf641	5	40	14
Zfp92	9	40	14
Zscan20	10	40	14
Zkscan5	12	40	14
Znf451	12	40	14
Znf12	15	40	14
Gfi1b	6	39	15
Zfp37	12	39	15
Znf250	13	39	15
Znf354b	13	39	15
Zscan21	7	38	16
Znf354a	13	38	16
Snai3	5	37	17
Zfp13	8	37	17
Znf672	14	37	17
Znf207	2	36	18
Znf354c	11	36	18
Znf569	18	36	18
Zscan26	8	35	19
ZNF418	14	35	19
Klf14	3	34	20
Wt1	4	34	20
Znf394	7	34	20
Zfp28	15	34	20
Znf771	8	33	21
Znf521	30	33	21
Znf580	3	32	22
Scrt2	5	32	22
Klf1	3	31	23
Zic1	5	31	23
Znf410	5	31	23
Znf182	14	31	23
Scrt1	5	30	24
Znf667	14	30	24
Znf319	16	30	24
Tshz1	5	29	25
Zik1	9	29	25
Znf426	11	29	25
Znf112	12	29	25
Rbak	15	29	25
Zfp41	4	28	26
Znf2	9	28	26
Zfp30	13	28	26
Znf260	13	28	26
Casz1	8	27	27
Znf583	12	27	27
Peg3	12	27	27
Znf551	13	27	27
Zfp90	13	26	28
Zhx1	2	25	29
Klf16	3	24	30
Gtf3a	9	24	30
Zscan12	8	23	31
Ctcfl	11	23	31
Zfp14	13	23	31
Zkscan1	6	22	32
Znf281	4	21	33
Zfp3	13	21	33
Arhgef18	1	20	34
Mecom	10	20	34
Zfp184	19	20	34
Dnajc21	2	19	35
Zkscan3	7	19	35
Znf652	9	19	35
Znf568	11	19	35
Zfp82	13	19	35
Zfp292	15	19	35
Znf473	17	19	35
Znf574	20	19	35
Sp9	3	18	36
Znf263	9	18	36
Sp8	3	17	37
Osr2	5	17	37
Zfp2	13	17	37
Znf706	1	15	39
Gli1	5	15	39
Ikzf5	5	15	39
Znf691	7	15	39
Adnp2	9	14	40
Znf146	10	14	40
Znf786	15	14	40
Znf32	6	13	41
Glis1	5	11	43
Znf653	5	11	43
Znf382	10	11	43
Foxp4	1	10	44
Znf428	1	10	44
Akap8l	2	10	44
Gfi1	6	10	44
Klf5	3	9	45
Prdm10	9	9	45
Znf518b	3	8	46
Glis3	5	8	46
Zfp42	4	6	48
Zscan4d	4	6	48
Ikzf3	6	5	49
Egr1	3	4	50
Yy1	4	4	50
Zbtb49	7	4	50
Znf239	7	4	50
Zfp120	10	4	50
Zxdb	10	4	50
Znf436	12	4	50
Znf148	4	3	51
Znf423	30	3	51
Znf503	1	2	52
Ovol3	4	2	52
Yy2	4	2	52
Znf22	5	2	52
Zfp809	7	2	52
Zfx	13	2	52
Znf879	13	2	52
Foxp3	1	1	53
Zhx3	2	1	53
Ovol2	4	1	53
Znf524	4	1	53
Bnc1	6	1	53
Zfp1	8	1	53
Znf219	9	1	53
Znf445	12	1	53
Znf235	13	1	53
Zfp60	19	1	53
Ankzf1	1	0	54
Aptx	1	0	54
Atf2	1	0	54
Atf7	1	0	54
Brpf1	1	0	54
Champ1	1	0	54
Dpf1	1	0	54
Dpf2	1	0	54
Dpf3	1	0	54
Dzip1	1	0	54
Dzip1l	1	0	54
Eea1	1	0	54
Fam170a	1	0	54
Gpatch8	1	0	54
Kcmf1	1	0	54
Kin	1	0	54
Nufip1	1	0	54
Phf20	1	0	54
Rbsn	1	0	54
Suz12	1	0	54
Trmt1l	1	0	54
Yod1	1	0	54
Znf365	1	0	54
Znf593	1	0	54
Znf598	1	0	54
Znf609	1	0	54
Znf703	1	0	54
Znf704	1	0	54
Znf804a	1	0	54
Znf830	1	0	54
Akap8	2	0	54
Atmin	2	0	54
Rnf138	2	0	54
Zbtb3	2	0	54
Zbtb44	2	0	54
Zbtb46	2	0	54
Zbtb8a	2	0	54
Zbtb8b	2	0	54
Zbtb9	2	0	54
Zhx2	2	0	54
Znf277	2	0	54
Znf326	2	0	54
Znf367	2	0	54
Znf488	2	0	54
Znf821	2	0	54
Aebp2	3	0	54
Egr3	3	0	54
Egr4	3	0	54
Jazf1	3	0	54
Klf15	3	0	54
Klf17	3	0	54
Klf2	3	0	54
Klf4	3	0	54
Klf9	3	0	54
Osr1	3	0	54
Prdm12	3	0	54
Sp5	3	0	54
Sp6	3	0	54
Sp7	3	0	54
Zbtb22	3	0	54
Zbtb32	3	0	54
Zbtb43	3	0	54
Zfpm2	3	0	54
Znf106	3	0	54
Znf414	3	0	54
Znf511	3	0	54
Znf512	3	0	54
Znf683	3	0	54
Bnc2	4	0	54
Hivep3	4	0	54
Ovol1	4	0	54
Prdm13	4	0	54
Zbtb18	4	0	54
Zbtb42	4	0	54
Zbtb45	4	0	54
Zbtb6	4	0	54
Zbtb7a	4	0	54
Zbtb7b	4	0	54
Znf24	4	0	54
Znf618	4	0	54
Znf746	4	0	54
Zscan4c	4	0	54
Zscan4f	4	0	54
Zup1	4	0	54
Glis2	5	0	54
Hic1	5	0	54
Hic2	5	0	54
Nrif1	5	0	54
Nrif2	5	0	54
Tshz3	5	0	54
Zbtb14	5	0	54
Zfp91	5	0	54
Znf18	5	0	54
Znf276	5	0	54
Znf280d	5	0	54
Znf496	5	0	54
Znf518a	5	0	54
Bcl11a	6	0	54
Bcl11b	6	0	54
Fezf2	6	0	54
Prdm14	6	0	54
Prdm4	6	0	54
Zbtb4	6	0	54
Znf296	6	0	54
Znf784	6	0	54
Patz1	7	0	54
Plag1	7	0	54
Trps1	7	0	54
Zbtb1	7	0	54
Znf800	7	0	54
Mynn	8	0	54
Zeb2	8	0	54
Znf513	8	0	54
Znf639	8	0	54
Adnp	9	0	54
Hinfp	9	0	54
ObI1	9	0	54
Rest	9	0	54
Znf507	9	0	54
Znf664	9	0	54
Znf827	9	0	54
Gzf1	10	0	54
Prdm16	10	0	54
Sall1	10	0	54
Zbtb48	10	0	54
Znf322	10	0	54
Zxdc	10	0	54
Znf710	11	0	54
Znf770	11	0	54
Zbtb11	12	0	54
Zfp64	12	0	54
Zfy2	12	0	54
Znf689	12	0	54
Znf711	12	0	54
Prdm9	13	0	54
Zbtb17	13	0	54
Zfhx2	13	0	54
Zfp39	13	0	54
Zfy1	13	0	54
Znf335	13	0	54
Znf592	13	0	54
Zbtb41	14	0	54
Zfp54	14	0	54
Znf287	14	0	54
Prdm5	15	0	54
Zfp58	15	0	54
Znf431	15	0	54
Znf271	18	0	54
Zfat	19	0	54
Zfp11	21	0	54
Zfp27	21	0	54
Znf142	21	0	54
Zfp26	23	0	54
Znf728	23	0	54
Zfp62	26	0	54
Zfp646	27	0	54
Znf462	27	0	54
