## Supplementary Table S4 for "Wiz regulates clustered protocadherin genes by restricting CTCF/cohesin loop extrusion in a genomic-distance biased manner"

### Sheet: Sheet1
S4 Table. Performance comparison of COP and common machine learning classifiers.
Algorithm	Accuracy	F1	Recall	Precision	Matthews correlation
COP	0.636	0.656	0.693	0.622	0.274
lightGBM	0.594	0.522	0.443	0.635	0.197
SVM	0.522	0.114	0.062	0.769	0.11
Perceptron	0.52	0.093	0.049	0.846	0.12
Passive Aggressive	0.507	0.03	0.015	0.906	0.075
Decision Tree	0.525	0.53	0.534	0.525	0.051
Random Forest	0.586	0.538	0.482	0.609	0.176
AdaBoost	0.592	0.524	0.449	0.629	0.193
Naïve Bayes	0.539	0.521	0.501	0.543	0.079
DeepZF	0.514	0.621	0.794	0.509	0.035
